# Anatomical and biophysical characterization of intergeneric graft-incompatibility within the Solanoideae

**DOI:** 10.1101/2022.07.01.498506

**Authors:** Hannah R Thomas, Alice Gevorgyan, Margaret H Frank

## Abstract

Interspecies grafting is a technique that allows beneficial shoot and root combinations from separate species to be combined into a single organism. Despite its relevance to agricultural production, little is known about the determinants of graft compatibility. One hypothesis for compatibility revolves around the taxonomic degree of relatedness between the two plants. To test how phylogenetic distance affects interspecific graft compatibility within the economically important Solanaceae sub-family, Solanoideae, we characterized the anatomical and biophysical integrity of graft junctions for graft combinations made between four species: tomato (*Solanum lycopersicum*), eggplant (*Solanum melongena*), pepper (*Capsicum annuum*), and groundcherry (*Physalis pubescens*). We analyzed the survival, growth, and junction integrity via bend tests, and imaged the cellular composition of the graft junctions in order to deduce the status of vascular connectivity across the junction. Utilizing these techniques, we were able to quantitatively assess the degree to which each interspecific combination exhibits compatibility. Despite the fact that most of our graft combinations exhibited high survival rates, we show that only tomato and eggplant heterografts are truly compatible. Unlike incompatible grafts, the formation of reconnected vascular tissue within the tomato and eggplant heterografts contributed to biophysically stable grafts that were resistant to snapping. Furthermore, we identified 10 graft combinations that show delayed incompatibility, providing a useful, economically relevant system to pursue deeper work into genetic and genomic determinants of graft compatibility. This work provides new evidence indicating that graft compatibility may be limited to intrageneric combinations within the Solanoideae subfamily. Further research using more extensive graft combinations amongst Solanaceous species can be used to test whether our hypothesis broadly applies to this family.
