## Supplemental Tables for "Anatomical and biophysical characterization of intergeneric graft-incompatibility within the Solanoideae"

### Sheet: S1
Table S1: Table- Growth of grafted plants 0-30 DAG. Quantitative data for the number of plans grafts, the diameter of the stem 0 DAG, 30 DAG, the stem growth over time, and differential growth between the stock and scion 30 DAG. All measurements in mm. T = tomato, P = pepper, E = eggplant, GC = groundcherry. sd = standard deviation.
Grafted Plants		Diameter 0 DAG	Scion diameter 30 DAG		Stock diameter 30 DAG
ID	count	mean	mean	sd	mean	sd
T:T	19	1.5	4.09	0.733	4.26	0.815
P:P	15	1.5	2.8	0.52	3.1	0.559
E:E	8	1.5	1.89	0.631	1.9	0.711
GC:GC	15	1.75	4.02	0.545	3.53	0.502	S2
T:P	12	NA	2.16	0.414	2.1	0.245
P:T	11	NA	1.75	0.501	2.35	0.905
T:E	8	NA	4.2	0.421	2.74	0.277
E:T	13	NA	3.02	0.454	4.69	0.716
T:GC	9	NA	2.13	0.555	2.38	0.589
GC:T	11	NA	2.55	0.403	2.03	0.488
P:GC	4	NA	1.65	0.387	2.2	0.497
GC:P	11	NA	2.29	0.305	1.95	0.242
P:E	4	NA	1.85	0.191	1.45	0.342
E:P	12	NA	1.55	0.693	2.24	0.425
GC:E	1	NA	1.2	NA	1.7	NA
E:GC	3	NA	2.27	0.586	3.2	0.458
Grafted Plants	Difference between stock and scion diameter 30 DAG		Scion Growth 30 DAG		Stock Growth 30 DAG
ID	mean	sd	mean	sd	mean	sd
T:T	0.174	0.599	2.59	0.733	2.76	0.815
P:P	0.3	0.38	1.3	0.52	1.6	0.559
E:E	0.0125	0.253	0.387	0.631	0.4	0.711
GC:GC	-0.493	0.613	2.27	0.545	1.78	0.502
T:P	-0.0583	0.385	0.658	0.414	0.6	0.245
P:T	0.591	0.55	0.255	0.501	0.845	0.905
T:E	-1.46	0.393	2.7	0.421	1.24	0.277
E:T	1.68	0.423	1.52	0.454	3.19	0.716
T:GC	0.244	0.637	0.633	0.555	0.628	0.589
GC:T	-0.518	0.555	0.795	0.403	0.527	0.488
P:GC	0.55	0.238	0.15	0.387	0.45	0.497
GC:P	-0.345	0.339	0.541	0.305	0.445	0.242
P:E	-0.4	0.383	0.35	0.191	-0.05	0.342
E:P	0.692	0.358	0.05	0.693	0.742	0.425
GC:E	0.5	NA	-0.55	NA	0.2	NA
E:GC	0.933	0.153	0.767	0.586	1.45	0.458

### Sheet: S2
Table S2: Tukey Multiple Comparison of Means of scion diameter 30 DAG. Columns 1 and 6 are the graft comparison, Columns 2 and 7 lists the value difference between the comparison, Columns 3 and 8 list the lower value, Columns 4 and 9 list the upper value, Columns 5 and 10 lists the adjusted p-value. T = tomato, P = pepper, E = eggplant, GC = groundcherry. Yellow values denote comparison with a si…
Comparison	diff	lower	upper	adj. p value
P-T	-1.28947	-1.93432	-0.644628	0
E-T	-2.20197	-2.98884	-1.41511	0
GC-T	-0.319474	-0.96432	0.325372	0.935514
TE-T	0.110526	-0.676337	0.897389	1
ET-T	-1.07409	-1.74608	-0.402095	1.41e-05
TP-T	-1.93114	-2.61956	-1.24272	0
PT-T	-2.33493	-3.04227	-1.62759	0
TGC-T	-1.95614	-2.71162	-1.20067	0
GCT-T	-1.79402	-2.50136	-1.08668	0
PGC-T	-2.43947	-3.46653	-1.41241	0
GCP-T	-2.04856	-2.7559	-1.34123	0
PE-T	-2.23947	-3.26653	-1.21241	0
EP-T	-2.53947	-3.22789	-1.85106	0
GCE-T	-3.13947	-5.05495	-1.224	7.2e-06
EGC-T	-1.82281	-2.98269	-0.662927	2.17e-05
E-P	-0.9125	-1.72986	-0.0951419	0.0136852
GC-P	0.97	0.288276	1.65172	0.0002176
TE-P	1.4	0.582642	2.21736	2.1e-06
ET-P	0.215385	-0.492074	0.922843	0.999512
TP-P	-0.641667	-1.36474	0.0814106	0.145214
PT-P	-1.04545	-1.78657	-0.304343	0.0002609
TGC-P	-0.666667	-1.45385	0.12052	0.202426
GCT-P	-0.504545	-1.24566	0.236566	0.568895
PGC-P	-1.15	-2.20061	-0.0993931	0.0176794
GCP-P	-0.759091	-1.5002	-0.0179791	0.0387485
PE-P	-0.95	-2.00061	0.100607	0.125442
EP-P	-1.25	-1.97308	-0.526923	1.6e-06
GCE-P	-1.85	-3.77821	0.0782059	0.0751143
EGC-P	-0.533333	-1.71411	0.647447	0.970072
GC-E	1.8825	1.06514	2.69986	0
TE-E	2.3125	1.37901	3.24599	0
ET-E	1.12788	0.288942	1.96683	0.0006845
TP-E	0.270833	-0.581321	1.12299	0.999193
PT-E	-0.132955	-1.00046	0.734556	1
TGC-E	0.245833	-0.661355	1.15302	0.999881
GCT-E	0.407955	-0.459556	1.27546	0.957717
PGC-E	-0.2375	-1.38079	0.905785	0.999996
GCP-E	0.153409	-0.714101	1.02092	1
PE-E	-0.0375	-1.18079	1.10579	1
EP-E	-0.3375	-1.18965	0.514655	0.991287
GCE-E	-0.9375	-2.91773	1.04273	0.955282
EGC-E	0.379167	-0.884783	1.64312	0.999591
TE-GC	0.43	-0.387358	1.24736	0.8989
ET-GC	-0.754615	-1.46207	-0.0471572	0.0243367
TP-GC	-1.61167	-2.33474	-0.888589	0
PT-GC	-2.01545	-2.75657	-1.27434	0
TGC-GC	-1.63667	-2.42385	-0.84948	0
GCT-GC	-1.47455	-2.21566	-0.733434	0
PGC-GC	-2.12	-3.17061	-1.06939	0
GCP-GC	-1.72909	-2.4702	-0.987979	0
PE-GC	-1.92	-2.97061	-0.869393	3e-07
EP-GC	-2.22	-2.94308	-1.49692	0
GCE-GC	-2.82	-4.74821	-0.891794	0.0001196
EGC-GC	-1.50333	-2.68411	-0.322553	0.0018478
ET-TE	-1.18462	-2.02356	-0.345673	0.0002556
TP-TE	-2.04167	-2.89382	-1.18951	0
PT-TE	-2.44545	-3.31296	-1.57794	0
TGC-TE	-2.06667	-2.97385	-1.15948	0
GCT-TE	-1.90455	-2.77206	-1.03704	0
PGC-TE	-2.55	-3.69329	-1.40671	0
GCP-TE	-2.15909	-3.0266	-1.29158	0
PE-TE	-2.35	-3.49329	-1.20671	0
EP-TE	-2.65	-3.50215	-1.79785	0
GCE-TE	-3.25	-5.23023	-1.26977	7e-06
EGC-TE	-1.93333	-3.19728	-0.669384	4.22e-05
TP-ET	-0.857051	-1.60444	-0.109662	0.0094918
PT-ET	-1.26084	-2.02569	-0.495988	6.2e-06
TGC-ET	-0.882051	-1.69163	-0.0724756	0.0187513
GCT-ET	-0.71993	-1.48478	0.0449206	0.0894089
PGC-ET	-1.36538	-2.43287	-0.297899	0.0017051
GCP-ET	-0.974476	-1.73933	-0.209625	0.0018253
PE-ET	-1.16538	-2.23287	-0.0978995	0.0182829
EP-ET	-1.46538	-2.21277	-0.717996	0
GCE-ET	-2.06538	-4.00284	-0.127931	0.024509
EGC-ET	-0.748718	-1.94454	0.447105	0.70603
PT-TP	-0.403788	-1.18311	0.375532	0.909461
TGC-TP	-0.025	-0.84826	0.79826	1
GCT-TP	0.137121	-0.642199	0.916442	1
PGC-TP	-0.508333	-1.58623	0.569567	0.956703
GCP-TP	-0.117424	-0.896745	0.661896	1
PE-TP	-0.308333	-1.38623	0.769567	0.999769
EP-TP	-0.608333	-1.37052	0.153857	0.290143
GCE-TP	-1.20833	-3.15155	0.734878	0.716207
EGC-TP	0.108333	-1.0968	1.31346	1
TGC-PT	0.378788	-0.460356	1.21793	0.970235
GCT-PT	0.540909	-0.255173	1.33699	0.57232
PGC-PT	-0.104545	-1.19463	0.985534	1
GCP-PT	0.286364	-0.509718	1.08245	0.996786
PE-PT	0.0954545	-0.994625	1.18553	1
EP-PT	-0.204545	-0.983866	0.574775	0.99992
GCE-PT	-0.804545	-2.75454	1.14545	0.986992
EGC-PT	0.512121	-0.703914	1.72816	0.984184
GCT-TGC	0.162121	-0.677023	1.00127	0.999999
PGC-TGC	-0.483333	-1.60525	0.63858	0.980451
GCP-TGC	-0.0924242	-0.931568	0.74672	1
PE-TGC	-0.283333	-1.40525	0.83858	0.999951
EP-TGC	-0.583333	-1.40659	0.239926	0.497701
GCE-TGC	-1.18333	-3.1513	0.784634	0.763037
EGC-TGC	0.133333	-1.11132	1.37798	1
PGC-GCT	-0.645455	-1.73553	0.444625	0.782835
GCP-GCT	-0.254545	-1.05063	0.541536	0.999135
PE-GCT	-0.445455	-1.53553	0.644625	0.988146
EP-GCT	-0.745455	-1.52477	0.0338658	0.077256
GCE-GCT	-1.34545	-3.29545	0.60454	0.545268
EGC-GCT	-0.0287879	-1.24482	1.18725	1
GCP-PGC	0.390909	-0.699171	1.48099	0.996891
PE-PGC	0.2	-1.12015	1.52015	1
EP-PGC	-0.1	-1.1779	0.9779	1
GCE-PGC	-0.7	-2.78734	1.38734	0.998512
EGC-PGC	0.616667	-0.809261	2.04259	0.979748
PE-GCP	-0.190909	-1.28099	0.899171	1
EP-GCP	-0.490909	-1.27023	0.288411	0.696894
GCE-GCP	-1.09091	-3.0409	0.859085	0.846429
EGC-GCP	0.225758	-0.990278	1.44179	0.999999
EP-PE	-0.3	-1.3779	0.7779	0.999835
GCE-PE	-0.9	-2.98734	1.18734	0.9803
EGC-PE	0.416667	-1.00926	1.84259	0.999701
GCE-EP	-0.6	-2.54321	1.34321	0.999424
EGC-EP	0.716667	-0.488462	1.9218	0.777384
EGC-GCE	1.31667	-0.839133	3.47247	0.741869

### Sheet: S3
Table S3. Tukey Multiple Comparison of Means of stock diameter 30 DAG. Columns 1 and 6 are the graft comparison, Columns 2 and 7 lists the value difference between the comparison, Columns 3 and 8 list the lower value, Columns 4 and 9 lists the upper value, Columns 5 and 10 lists the adjusted p-value. T = tomato, P = pepper, E = eggplant, GC = groundcherry. Yellow values denote comparison with a s…
Comparison	diff	lower	upper	adj. p value
P-T	-1.16316	-1.87029	-0.456029	6.6e-06
E-T	-2.36316	-3.22602	-1.5003	0
GC-T	-0.736491	-1.44362	-0.0293625	0.0321576
TE-T	-1.52566	-2.38852	-0.662795	8e-07
ET-T	0.42915	-0.307749	1.16605	0.802969
TP-T	-2.16316	-2.91807	-1.40825	0
PT-T	-1.9177	-2.69336	-1.14205	0
TGC-T	-1.88538	-2.71382	-1.05694	0
GCT-T	-2.23589	-3.01154	-1.46023	0
PGC-T	-2.06316	-3.18942	-0.936898	3e-07
GCP-T	-2.3177	-3.09336	-1.54205	0
PE-T	-2.81316	-3.93942	-1.6869	0
EP-T	-2.02149	-2.7764	-1.26658	0
GCE-T	-2.56316	-4.66364	-0.462672	0.0037411
EGC-T	-1.06316	-2.33506	0.208749	0.220441
E-P	-1.2	-2.0963	-0.303697	0.0007411
GC-P	0.426667	-0.320902	1.17423	0.825733
TE-P	-0.3625	-1.2588	0.533803	0.989283
ET-P	1.59231	0.816519	2.3681	0
TP-P	-1	-1.79292	-0.207084	0.0021739
PT-P	-0.754545	-1.56724	0.0581469	0.100781
TGC-P	-0.722222	-1.58544	0.140995	0.219121
GCT-P	-1.07273	-1.88542	-0.260035	0.0009675
PGC-P	-0.9	-2.05208	0.25208	0.325323
GCP-P	-1.15455	-1.96724	-0.341853	0.0002249
PE-P	-1.65	-2.80208	-0.49792	0.0001892
EP-P	-0.858333	-1.65125	-0.0654175	0.0203286
GCE-P	-1.4	-3.51444	0.714442	0.616781
EGC-P	0.1	-1.19483	1.39483	1
GC-E	1.62667	0.730364	2.52297	4e-07
TE-E	0.8375	-0.18615	1.86115	0.25165
ET-E	2.79231	1.87234	3.71228	0
TP-E	0.2	-0.73446	1.13446	0.999994
PT-E	0.445455	-0.505844	1.39675	0.959202
TGC-E	0.477778	-0.517031	1.47259	0.949682
GCT-E	0.127273	-0.824026	1.07857	1
PGC-E	0.3	-0.95371	1.55371	0.999976
GCP-E	0.0454546	-0.905844	0.996753	1
PE-E	-0.45	-1.70371	0.80371	0.99686
EP-E	0.341667	-0.592794	1.27613	0.996175
GCE-E	-0.2	-2.37149	1.97149	1
EGC-E	1.3	-0.0860286	2.68603	0.0922634
TE-GC	-0.789167	-1.68547	0.107136	0.154034
ET-GC	1.16564	0.389853	1.94143	6.45e-05
TP-GC	-1.42667	-2.21958	-0.633751	5e-07
PT-GC	-1.18121	-1.9939	-0.36852	0.0001372
TGC-GC	-1.14889	-2.01211	-0.285671	0.0008289
GCT-GC	-1.49939	-2.31209	-0.686702	2e-07
PGC-GC	-1.32667	-2.47875	-0.174587	0.0089473
GCP-GC	-1.58121	-2.3939	-0.76852	0
PE-GC	-2.07667	-3.22875	-0.924587	4e-07
EP-GC	-1.285	-2.07792	-0.492084	9.8e-06
GCE-GC	-1.82667	-3.94111	0.287776	0.176711
EGC-GC	-0.326667	-1.62149	0.96816	0.999952
ET-TE	1.95481	1.03484	2.87478	0
TP-TE	-0.6375	-1.57196	0.29696	0.56525
PT-TE	-0.392045	-1.34334	0.559253	0.987135
TGC-TE	-0.359722	-1.35453	0.635087	0.996601
GCT-TE	-0.710227	-1.66153	0.241072	0.403774
PGC-TE	-0.5375	-1.79121	0.71621	0.981308
GCP-TE	-0.792045	-1.74334	0.159253	0.226014
PE-TE	-1.2875	-2.54121	-0.0337899	0.0376483
EP-TE	-0.495833	-1.43029	0.438627	0.892558
GCE-TE	-1.0375	-3.20899	1.13399	0.951774
EGC-TE	0.4625	-0.923529	1.84853	0.998593
TP-ET	-2.59231	-3.41188	-1.77273	0
PT-ET	-2.34685	-3.18558	-1.50813	0
TGC-ET	-2.31453	-3.2023	-1.42676	0
GCT-ET	-2.66503	-3.50376	-1.82631	0
PGC-ET	-2.49231	-3.6629	-1.32172	0
GCP-ET	-2.74685	-3.58558	-1.90813	0
PE-ET	-3.24231	-4.4129	-2.07172	0
EP-ET	-2.45064	-3.27022	-1.63107	0
GCE-ET	-2.99231	-5.11689	-0.867724	0.0002697
EGC-ET	-1.49231	-2.80363	-0.180986	0.0105553
PT-TP	0.245455	-0.609137	1.10005	0.999757
TGC-TP	0.277778	-0.624997	1.18055	0.999447
GCT-TP	-0.0727273	-0.927319	0.781864	1
PGC-TP	0.1	-1.08201	1.28201	1
GCP-TP	-0.154545	-1.00914	0.700046	0.999999
PE-TP	-0.65	-1.83201	0.532009	0.86276
EP-TP	0.141667	-0.69414	0.977473	1
GCE-TP	-0.4	-2.5309	1.7309	0.999999
EGC-TP	1.1	-0.221526	2.42153	0.226396
TGC-PT	0.0323232	-0.88787	0.952516	1
GCT-PT	-0.318182	-1.19115	0.55479	0.996301
PGC-PT	-0.145455	-1.34082	1.04991	1
GCP-PT	-0.4	-1.27297	0.472972	0.966092
PE-PT	-0.895455	-2.09082	0.299911	0.397801
EP-PT	-0.103788	-0.958379	0.750803	1
GCE-PT	-0.645455	-2.78379	1.49288	0.999559
EGC-PT	0.854545	-0.478941	2.18803	0.670245
GCT-TGC	-0.350505	-1.2707	0.569688	0.994133
PGC-TGC	-0.177778	-1.40805	1.0525	1
GCP-TGC	-0.432323	-1.35252	0.48787	0.958048
PE-TGC	-0.927778	-2.15805	0.302496	0.386014
EP-TGC	-0.136111	-1.03889	0.766663	1
GCE-TGC	-0.677778	-2.83582	1.48027	0.999297
EGC-TGC	0.822222	-0.542644	2.18709	0.760565
PGC-GCT	0.172727	-1.02264	1.36809	1
GCP-GCT	-0.0818182	-0.95479	0.791153	1
PE-GCT	-0.577273	-1.77264	0.618093	0.947378
EP-GCT	0.214394	-0.640197	1.06899	0.999955
GCE-GCT	-0.327273	-2.46561	1.81106	1
EGC-GCT	1.17273	-0.160759	2.50621	0.155369
GCP-PGC	-0.254545	-1.44991	0.94082	0.999995
PE-PGC	-0.75	-2.19766	0.69766	0.909526
EP-PGC	0.0416667	-1.14034	1.22368	1
GCE-PGC	-0.5	-2.78895	1.78895	0.999993
EGC-PGC	1	-0.563651	2.56365	0.673468
PE-GCP	-0.495455	-1.69082	0.699911	0.986409
EP-GCP	0.296212	-0.558379	1.1508	0.997853
GCE-GCP	-0.245455	-2.38379	1.89288	1
EGC-GCP	1.25455	-0.0789407	2.58803	0.0898044
EP-PE	0.791667	-0.390343	1.97368	0.597233
GCE-PE	0.25	-2.03895	2.53895	1
EGC-PE	1.75	0.186349	3.31365	0.0132409
GCE-EP	-0.541667	-2.67256	1.58923	0.999947
EGC-EP	0.958333	-0.363193	2.27986	0.45593
EGC-GCE	1.5	-0.864018	3.86402	0.685759

### Sheet: S4
Table S4: ANOVA Results. Analysis of variance (ANOVA) was performed on the quantitative values of scion diameter growth (30-0 DAG), stock diameter growth (30-0 DAG), and the differential growth between scion and stock (stock-scion diameter 30 DAG). The categorical variables used included the graft genotype (ID), whether the graft was self- or heterografted, and whether the graft was compatible (c…
Categorical Varible	p value
	Genotype (ID)	Type (Self vs Heterografts)	Compatibility
Scion Growth	F15,155=30.68, p = <2e-16	F1,155=51.82, p = 2.51e-11	F1,155=139.7, p < 2e-16
Stock Growth	F15,155=27.27, p = <2e-16	F1,155=25.64, p = 1.16e-06	F1,155=107, p < 2e-16
Differential Growth		F1,155=2.14, p =0.146	F1,155=0, p =0.992

### Sheet: S5
Table S5. Table- Levene's and Wilks-Shapiro Tests for ANOVA assumptions. The assumptions for an ANOVA include homogeneity and normal data. Levene’s Test was performed to test for homogeneity within the data. All quantitative data passed this assumption. The Wilks-Shapiro Test was used to determine whether that quantitative data was normally distributed. Both diameter measurements failed this assu…
	Levene Test of Homogeneity	Wilks-Shapiro Test Parametric Analysis
Scion Growth	0.4438	0.0003946
Stock Growth	0.2215	8.498e-06
Differential Growth	0.4627	0.1685
